# Testing vivo-morpholino mediated gene knockdown in threespine stickleback

**DOI:** 10.64898/2026.02.24.707669

**Authors:** Stella M. DiPippo, Andrea Roth-Monzón, Daniel I. Bolnick, Arshad Padhiar

## Abstract

Antisense vivo-morpholino oligonucleotides (vivo-MOs) allow transient gene knockdown in adult organisms with high specificity and low toxicity. Vivo-MOs are used in cell culture and in many established model organisms, but a method for their use has not been described in threepsine stickleback (*Gasterosteus aculeatus* (Linnaeus, 1758)). Stickleback are an emerging model system used in evolutionary and ecological genetic studies. While genomic techniques are commonly used in stickleback research, there are few studies and tools available to assess gene function in-vivo, especially for genes that may be difficult to knock out by CRISPR (e.g., lethal knock-outs). Here, we test the use of splice-blocking vivo-MOs for gene knockdown in stickleback using intraperitoneal injection of vivo-MOs targeting three candidate genes. Gene expression was assessed in the liver, spleen, and intestine. Successful knockdown of *Spi1b* was observed in the spleen, however, we observed no other significant knockdown at either timepoint tested. Injection of a fluorescently labeled control vivo-MO confirmed delivery to each target organ, validating this approach, but delivery was variable which may explain inconsistent effects. These results indicate that vivo-MOs have potential as a tool for in-vivo gene knockdown in stickleback. Optimizing delivery methods could improve reproducibility and knockdown efficiency in future studies.
