## Supplementary Table S1 for "Testing vivo-morpholino mediated gene knockdown in threespine stickleback"

### Sheet: gel quantifications
		24 hour timepoint								48 hour timepoint
		Liver								Intestine
			sample #	Hnf4a area	rpl13 area	Hnf4a/rpl13					sample #	Spi1b area	Ef1a area	Spi1b/Ef1a
		Hnf4a-MO	12	10843.9	15502.4	0.6995				spi1b-MO	2	0	16286	0
		Hnf4a-MO	14	6651.03	7987.1	0.832721				spi1b-MO	6	4555.67	2763.38	1.64859
		Hnf4a-MO	16	14017.8	16620.9	0.843388				control	4	3963.6	15248.7	0.259931
		control	10	69767.4	17106.2	4.07848					sample #	Stat6 area	Ef1a area	Stat6/Ef1a
		control	17	4854.58	15818.5	0.306892				Stat6-MO	1	0	14043.7	0
			sample #	Spi1b area	rpl13 area	Spi1b/rpl13				control	4	21037.7	15219.3	1.38231
		Spi1b-MO	7	8540.14	17106.2	0.499242					sample #	Hnf4a area	Ef1a area	Hnf4a/rpl13
		Spi1b-MO	13	625.163	5790.79	0.107958				Hnf4a-MO	5	0	16879.6	0
		Spi1b-MO	15	0	6369.15	0				control	4	7024.84	15332.9	0.458156
		control	10	2205.13	17106.2	0.128908
		control	17	1012.11	15818.5	0.0639828
			sample #	Stat6 area	rpl13 area	Stat6/rpl13
		Stat6-MO	8	10604.4	17318.1	0.612333				Liver
		Stat6-MO	18	9191.74	14183.3	0.648069					sample #	Spi1b area	rpl13 area	spi1b/rpl13
		control	10	6723.72	17106.2	0.393057				Spi1b-MO	2	8908.4	21676.1	0.410977
		control	17	4426.31	15818.5	0.279818				Spi1b-MO	6	9701.81	21334.1	0.454756
										control	4	0	16081.4	0
											sample #	Stat6 area	rpl13 area	stat6/rpl13
										Stat6-MO	1	9597.33	14956.2	0.641697
		Spleen								control	4	6813.62	16081.4	0.423695
			sample #	Spi1b area	rpl13 area	spi1b/rpl13					sample #	Hnf4a area	rpl13 area	Hnf4a/rpl13
		spi1b-MO	7	3239.6	9946.76	0.325694				Hnf4a-MO	5	4262.12	22275	0.191341
		spi1b-MO	13	3592.89	11715.9	0.306667				control	4	2239.06	16081.4	0.139233
		control	10	10401.6	13908.6	0.747852
		control	17	7125.03	9599.81	0.742206
			sample #	Stat6 area	rpl13 area	stat6/rpl13
		Stat6-MO	18	10192.9	15266.3	0.667671
		control	10	8484.33	13908.6	0.610006
		control	17	5364.01	9599.81	0.558762

### Sheet: > 1 sample  group 
	Response		Average control	Standard deviations	Sample size	Std_error		Difference in means
Control			#DIV/0!	#DIV/0!	2	#DIV/0!		#DIV/0!
Control
Control
								Pooled standard error
			Average morpholino	Standard deviations				#DIV/0!
Morpholino			#DIV/0!	#DIV/0!	2	#DIV/0!
Morpholino
Morpholino								T-statistic
			Log Fold-change					#DIV/0!
			#DIV/0!
								P-value ( "significant" if P < 0.05)
								#DIV/0!	< 0.0001

### Sheet: only 1 sample in a group
	Response		Average control	Standard deviations	Sample size	Std_error		Difference in means
Control			#DIV/0!	NA	1	NA		#DIV/0!
Control
Control
								Pooled standard error
			Average morpholino	Standard deviations				#DIV/0!
Morpholino			#DIV/0!	#DIV/0!	2	#DIV/0!
Morpholino
Morpholino								T-statistic
			Log Fold-change					#DIV/0!
			#DIV/0!
								P-value ( "significant" if P < 0.05)
								#DIV/0!	< 0.0001
